# Baktfold: Sensitive protein functional annotation across the microbial tree of life using structural information

**DOI:** 10.64898/2026.03.31.715528

**Authors:** George Bouras, Sung won Lim, Lindsay Durr, Sarah Vreugde, Alexander Goesmann, Robert A. Edwards, Oliver Schwengers

## Abstract

The functional annotation of protein sequences has undergone tremendous progress over recent years, but still too-many protein sequences remain as so-called hypothetical proteins after applying state-of-the-art genome annotation software pipelines. Here, we introduce Baktfold, a new command line software tool for the ultra-sensitive but taxon-independent fast annotation of protein sequences across the microbial tree of life. Baktfold conducts sequential protein structure-based searches against four complementary structure databases. Protein sequences are transformed into Foldseek 3Di tokens via the ProstT5 protein language model and subsequently searched against structure databases via Foldseek. All results are exported in GFF3 and INSDC-compliant flat files as well as comprehensive JSON files facilitating automated downstream analysis 100% interoperable with the popular bacterial annotation tool Bakta. We compared Baktfold’s performance in terms of wallclock runtime and functional annotation of hypothetical proteins from various sources including bacterial and archaeal isolates, plasmids, metagenomic-assembled genomes and micro-eukaryotes. When benchmarked on over three hundred thousand species representatives across the prokaryotic tree of life, Baktfold’s median overall bacterial genome annotation rate is 87.8% compared to 72.9% with Bakta, while Baktfold’s median bacterial annotation rate of remaining hypothetical proteins is 50.1% (n=290258). For archaea, Baktfold’s overall median annotation rate is 71.5% compared to Prokka’s 35.8%, with a median archaeal annotation rate of hypothetical proteins of 68.0% (n=14058), making Baktfold the most sensitive automated archaeal annotation method by far. Baktfold is implemented in Python 3 and runs on MacOS and Linux systems. It is freely available under a MIT license at https://github.com/gbouras13/baktfold.

**Data Summary:**

1. Baktfold was developed in Python as a command line application for Linux and MacOS
2. The complete source code and documentation are available on GitHub under an MIT license: https://github.com/gbouras13/baktfold
3. The Baktfold database is hosted at Zenodo (https://zenodo.org/records/17347516) mirrored on HuggingFace (https://huggingface.co/datasets/gbouras13/baktfold-db)
4. Baktfold is available via bioconda (https://anaconda.org/bioconda/baktfold) and PyPI (https://pypi.org/project/baktfold/)
5. Baktfold can also be run without local installation using Google Colab at https://colab.research.google.com/github/gbouras13/baktfold/blob/main/run_baktfold. ipynb
6. All supplementary code, data and files required to reproduce the results of this manuscript are available at https://github.com/gbouras13/baktfold-analysis (code and small data) and https://zenodo.org/records/19333697 (large data)
