## Supplementary Table 1 for "Baktfold: Sensitive protein functional annotation across the microbial tree of life using structural information"

### Sheet: baktfold_mags_summary
Supplementary Table 1
The total number of CDS (B), hypothetical proteins remaining after Bakta annotation (C), hypotheticals remaining after Baktfold annotation (D), wallclock runtime of Bakta (E), Baktfold (F) and combined (G)
All analyses were conducted on an Adelaide University Phoenix GPU node utilising a single NVIDIA A100 40GB GPU and 16 threads, with Baktfold utilising Foldseek’s GPU accelerated prefilter via the --foldseek-gpu parameter
Genome	CDS Count	Hypotheticals Remaining Post Bakta	Hypotheticals Remaining Post Baktfold	Bakta Runtime (s)	Baktfold Runtime (s)	Combined Runtime (s)
GCA_002293145.1	2906	531	394	697.407	82.08	779.487
GCA_002295925.1	2366	458	155	573.839	115.75	689.589
GCA_002297475.1	3470	338	229	621.035	89.23	710.265
GCA_002297765.1	3046	181	130	465.655	41.94	507.595
GCA_002298225.1	5762	1370	533	979.973	223.18	1203.15
GCA_002298295.1	2907	201	152	581.723	41.93	623.653
GCA_002298975.1	4841	352	283	616.422	53.25	669.672
GCA_002305805.1	1801	128	79	506.945	37.58	544.525
GCA_002306155.1	3786	115	91	702.53	33.2	735.73
GCA_002306335.1	987	126	86	742.247	36.31	778.557
GCA_002306465.1	2597	391	188	906.254	83.43	989.684
GCA_002306875.1	3336	209	153	736.968	43.72	780.688
GCA_002307725.1	3521	692	373	794.043	106.66	900.703
GCA_002308695.1	2783	203	149	502.149	41.34	543.489
GCA_002311805.1	3437	718	406	826.401	105.3	931.701
GCA_002314135.1	4211	587	421	697.984	91.14	789.124
GCA_002320005.1	2090	366	176	743.094	67.55	810.644
GCA_002320055.1	1848	97	66	536.775	32.24	569.015
GCA_002320085.1	2771	179	132	596.091	41.48	637.571
GCA_002320175.1	3484	191	164	550.708	39.77	590.478
GCA_002321895.1	3340	1215	542	722.855	201.85	924.705
GCA_002322275.1	4675	702	531	826.344	93.59	919.934
GCA_002325045.1	2548	285	173	733.881	55.7	789.581
GCA_002325245.1	2379	161	107	761.908	41.94	803.848
GCA_002325565.1	3377	221	187	605.449	42.55	647.999
GCA_002328165.1	2842	515	323	651.59	69.73	721.32
GCA_002328335.1	2870	174	140	725.426	41.52	766.946
GCA_002328995.1	1781	173	127	665.052	38.7	703.752
GCA_002329025.1	2881	531	321	800.214	72.38	872.594
GCA_002331385.1	3979	282	196	846.517	53.34	899.857
GCA_002331575.1	2565	751	292	734.885	122.64	857.525
GCA_002332985.1	2685	131	100	532.75	35.03	567.78
GCA_002333005.1	2851	208	158	516.693	42.57	559.263
GCA_002335085.1	3772	174	140	559.393	40.49	599.883
GCA_002335425.1	2325	1125	362	639.568	195.41	834.978
GCA_002336245.1	2442	612	218	590.709	132.25	722.959
GCA_002337125.1	4093	769	352	719.884	128.44	848.324
GCA_002337145.1	3972	1017	477	665.235	190.8	856.035
GCA_002337285.1	3407	246	208	495.486	45.9	541.386
GCA_002337405.1	3110	156	89	786.114	42.86	828.974
GCA_002340255.1	4693	612	482	707.106	82.09	789.196
GCA_002340585.1	1986	244	100	663.997	52.16	716.157
GCA_002340805.1	1977	223	83	645.934	50.33	696.264
GCA_002341485.1	2625	189	149	604.531	40.11	644.641
GCA_002341545.1	2851	211	158	478.366	46.75	525.116
GCA_002341585.1	2615	183	145	519.156	39.66	558.816
GCA_002341725.1	6664	363	294	715.221	57.24	772.461
GCA_002342295.1	1577	103	56	442.785	35.19	477.975
GCA_002343985.1	2486	261	152	567.437	77.79	645.227
GCA_002344345.1	3323	790	439	735.233	139.38	874.613
GCA_002344785.1	3248	2139	745	715.896	344.08	1059.98
GCA_002344965.1	2771	336	156	683.967	75.1	759.067
GCA_002345145.1	3452	1021	450	814.684	194.57	1009.25
GCA_002345185.1	2943	441	228	564.906	86.61	651.516
GCA_002345215.1	3333	370	196	653.539	72.87	726.409
GCA_002346225.1	2487	282	140	533.576	60.22	593.796
GCA_002347645.1	2682	902	318	646.03	141.53	787.56
GCA_002348315.1	3235	463	288	657.611	78.77	736.381
GCA_002352105.1	3546	891	348	725.609	147.73	873.339
GCA_002352555.1	2566	108	88	497.297	33.21	530.507
GCA_002353655.1	2009	286	122	566.776	58.03	624.806
GCA_002354605.1	3144	218	145	597.996	43.83	641.826
GCA_002354635.1	3168	252	160	584.194	47.7	631.894
GCA_002359185.1	5135	779	629	610.319	99.84	710.159
GCA_002359215.1	2611	237	133	536.652	61.97	598.622
GCA_002359265.1	3022	169	104	573.379	39.18	612.559
GCA_002359395.1	3367	278	229	513.962	46.88	560.842
GCA_002359515.1	3338	345	283	523.097	51.7	574.797
GCA_002364085.1	2825	197	145	533.151	44.68	577.831
GCA_002364215.1	2999	179	153	536.322	39.66	575.982
GCA_002364745.1	4738	280	234	574.123	47.66	621.783
GCA_002365175.1	2912	201	151	577.026	40.21	617.236
GCA_002366485.1	3155	216	172	508.072	42.47	550.542
GCA_002366545.1	1495	316	135	603.423	63.33	666.753
GCA_002367555.1	3877	137	120	588.854	35.15	624.004
GCA_002369135.1	1407	282	88	492.418	72.25	564.668
GCA_002371595.1	2258	556	254	600.622	103.41	704.032
GCA_002372835.1	2084	425	132	572.84	91.11	663.95
GCA_002373475.1	2369	603	287	615.319	105.12	720.439
GCA_002373505.1	2136	1086	398	680.358	209.45	889.808
GCA_002375365.1	3349	216	184	516.831	41.48	558.311
GCA_002375465.1	2950	517	225	614.413	84.9	699.313
GCA_002375495.1	3078	166	113	530.76	41.04	571.8
GCA_002376045.1	2820	879	334	750.016	127.72	877.736
GCA_002376625.1	3885	107	87	579.512	32.49	612.002
GCA_002376725.1	1446	145	71	508.891	45.59	554.481
GCA_002376875.1	1659	842	294	524.153	164.68	688.833
GCA_002378005.1	1672	147	83	476.336	39.67	516.006
GCA_002378905.1	2179	154	105	519.386	38.26	557.646
GCA_002380645.1	4021	436	321	538.079	78.41	616.489
GCA_002381125.1	1765	188	127	511.291	42.37	553.661
GCA_002381615.1	4002	493	409	717.793	60.95	778.743
GCA_002382325.1	2603	385	186	676.367	82.15	758.517
GCA_002382705.1	2157	356	134	617.278	71.95	689.228
GCA_002384665.1	3219	234	198	570.16	42.24	612.4
GCA_002384935.1	3073	151	87	631.28	41.17	672.45
GCA_002385025.1	3183	196	157	498.036	40.64	538.676
GCA_002385225.1	2360	175	145	516.383	38.99	555.373
GCA_002385275.1	2273	271	211	502.526	46.29	548.816
GCA_002386415.1	936	419	115	496.14	87.57	583.71
GCA_002387375.1	3920	186	149	631.424	39.86	671.284
GCA_002388665.1	3419	890	436	653.704	148.27	801.974
GCA_002388685.1	3358	214	182	522.476	41.71	564.186
GCA_002389085.1	3356	216	185	515.046	41.85	556.896
GCA_002389665.1	3284	221	136	686.011	50.21	736.221
GCA_002389905.1	4217	313	234	551.918	51.23	603.148
GCA_002390845.1	4719	1183	595	847.957	195.16	1043.12
GCA_002391865.1	2673	181	136	613.789	40.33	654.119
GCA_002392045.1	4163	194	159	685.05	41.16	726.21
GCA_002392595.1	1614	600	160	630.645	123.51	754.155
GCA_002393145.1	1408	283	88	482.762	73.06	555.822
GCA_002394385.1	2600	537	287	588.753	96.62	685.373
GCA_002395615.1	2444	184	145	456.288	40.76	497.048
GCA_002397905.1	1644	133	101	479.871	35.62	515.491
GCA_002399025.1	1961	419	173	555.745	84.93	640.675
GCA_002399785.1	1199	666	210	597.785	121.7	719.485
GCA_002400415.1	3867	669	325	701.792	116.21	818.002
GCA_002402585.1	1915	401	159	537.788	71.41	609.198
GCA_002403335.1	1302	360	108	583.13	77.51	660.64
GCA_002403435.1	2913	201	150	524.675	40.81	565.485
GCA_002403465.1	2897	203	155	527.04	41.25	568.29
GCA_002403705.1	3884	157	123	557.651	37.26	594.911
GCA_002405165.1	1331	284	130	479.973	67.68	547.653
GCA_002405475.1	2312	552	168	628.43	99.03	727.46
GCA_002406015.1	2361	500	219	564.073	98.1	662.173
GCA_002410145.1	2298	189	137	467.381	44.31	511.691
GCA_002410345.1	2229	195	149	461.713	39.61	501.323
GCA_002412965.1	3581	471	223	649.644	94.78	744.424
GCA_002413005.1	2912	211	157	531.628	45.39	577.018
GCA_002414385.1	2589	262	136	487.101	56.93	544.031
GCA_002414445.1	3297	114	84	469.95	35.99	505.94
GCA_002414525.1	2374	181	122	522.621	42.22	564.841
GCA_002414885.1	3327	235	173	466.948	46.13	513.078
GCA_002415215.1	2963	234	192	490.45	43.28	533.73
GCA_002415385.1	4934	698	367	767.771	100.77	868.541
GCA_002415565.1	3328	234	172	450.723	47.23	497.953
GCA_002415665.1	3333	242	179	459.4	47.68	507.08
GCA_002415705.1	3342	224	191	437.892	41.94	479.832
GCA_002418095.1	2013	398	201	539.126	66.7	605.826
GCA_002418245.1	3307	375	327	522.96	52.7	575.66
GCA_002418285.1	4142	2215	790	688.152	365.44	1053.59
GCA_002419535.1	2676	140	119	425.612	34.07	459.682
GCA_002419775.1	2645	119	106	474.652	32.74	507.392
GCA_002420305.1	3111	608	463	571.621	84.32	655.941
GCA_002420425.1	1796	172	121	465.638	38.86	504.498
GCA_002420525.1	2789	490	306	586.242	65.44	651.682
GCA_002421065.1	4706	264	232	560.741	44.3	605.041
GCA_002424235.1	1711	349	142	513.839	73.43	587.269
GCA_002424395.1	1620	116	87	415.81	33.71	449.52
GCA_002425185.1	3774	449	261	633.073	77.03	710.103
GCA_002425805.1	1435	129	111	348.862	33.21	382.072
GCA_002426725.1	1387	108	93	375.619	32.3	407.919
GCA_002427365.1	929	301	102	469.647	64.46	534.107
GCA_002427755.1	3616	794	281	601.019	141.44	742.459
GCA_002427815.1	4983	752	410	777.686	102.66	880.346
GCA_002427895.1	4974	760	416	770.338	106.49	876.828
GCA_002428995.1	4177	1989	560	761.272	457.27	1218.54
GCA_002430265.1	4135	196	170	664.59	40.04	704.63
GCA_002431625.1	1278	131	92	440.216	33.35	473.566
GCA_002431665.1	2824	221	158	562.387	44.45	606.837
GCA_002432845.1	2351	266	214	459.289	47.82	507.109
GCA_002433365.1	2417	177	121	542.134	41.78	583.914
GCA_002435785.1	4438	1391	635	769.033	268.48	1037.51
GCA_002436875.1	1378	317	149	486.847	74.04	560.887
GCA_002437725.1	2177	564	256	537.461	108.96	646.421
GCA_002438025.1	1933	469	191	519.399	99.18	618.579
GCA_002439045.1	1775	432	172	498.322	96.1	594.422
GCA_002439815.1	1488	324	103	534.991	76.39	611.381
GCA_002440635.1	3185	260	200	479.533	48.29	527.823
GCA_002449845.1	3289	965	490	569.921	164.94	734.861
GCA_002450875.1	4764	137	110	552.61	37.38	589.99
GCA_002452095.1	2083	875	363	542.243	162.25	704.493
GCA_002453945.1	3884	326	217	520.075	57.28	577.355
GCA_002454815.1	2200	213	115	553.041	47.37	600.411
GCA_002455715.1	3733	193	155	667.938	40.45	708.388
GCA_002456035.1	3142	166	127	535.57	40.44	576.01
GCA_002470515.1	3125	537	265	542.349	96.08	638.429
GCA_002471125.1	1861	101	83	481.895	30.42	512.315
GCA_002471335.1	2541	376	279	563.572	54.87	618.442
GCA_002471575.1	3016	363	287	529.052	50.08	579.132
GCA_002471675.1	3464	331	217	579.645	83.33	662.975
GCA_002471845.1	1704	317	105	487.17	66.16	553.33
GCA_002476985.1	3182	146	107	440.469	37.77	478.239
GCA_002477825.1	1393	670	164	488.105	130.83	618.935
GCA_002479255.1	3446	730	415	619.077	106.78	725.857
GCA_002480575.1	4218	597	428	486.423	91.55	577.973
GCA_002480685.1	2366	464	159	499.821	106.39	606.211
GCA_002482265.1	2909	191	148	424.911	41.6	466.511
GCA_002482605.1	2977	158	128	509.114	37	546.114
GCA_002482645.1	2934	230	201	457.456	42.75	500.206
GCA_002483535.1	1661	142	110	390.956	34.94	425.896
GCA_002484005.1	3594	171	143	503.355	36.8	540.155
GCA_002484125.1	3781	136	100	547.88	36.9	584.78
GCA_002492145.1	2261	151	122	532.549	36.29	568.839
GCA_002499995.1	2900	202	151	556.255	41.24	597.495
GCA_002500565.1	1070	173	132	426.22	44.39	470.61
GCA_002501065.1	3747	843	489	743.068	136.84	879.908
